# SAM homeostasis is regulated by CFI_m_-mediated splicing of MAT2A

**DOI:** 10.1101/2020.11.12.380626

**Authors:** Anna M. Scarborough, Juliana N. Flaherty, Olga V. Hunter, Kuanqing Liu, Ashwani Kumar, Chao Xing, Benjamin P. Tu, Nicholas K. Conrad

## Abstract

S-adenosylmethionine (SAM) is the methyl donor for nearly all cellular methylation events. Cells regulate intracellular SAM levels through intron detention of the MAT2A RNA, which encodes only SAM synthetase expressed in most cells. The N^6^-adenosine methyltransferase METTL16 promotes splicing of the MAT2A detained intron by an unknown mechanism. Using an unbiased CRISPR knock-out screen, we identified CFI_m_25 (NUDT21) to be a regulator of MAT2A intron detention and intracellular SAM levels. CFI_m_25 is a component of the cleavage factor I_m_ (CFI_m_) complex that regulates poly(A) site selection, but we show it promotes MAT2A splicing, independent of poly(A) site selection. CFI_m_25-mediated MAT2A splicing induction requires the RS domains of its binding partners, CFI_m_68 and CFI_m_59 as well as binding sites in detained intron and 3′ UTR. These studies uncover mechanisms that regulate MAT2A intron detention and reveal previously undescribed roles for CFI_m_ in splicing and SAM metabolism.
