## Supplementary material for "SAM homeostasis is regulated by CFI_m_-mediated splicing of MAT2A": Table S3

### Sheet: Table S3
Table S3. Nucleic acid reagents
primer	Sequence	Purpose
CFIm25 cloning
NC3604	tAAGCTTggatccATGTCTGTGGTACCGCCCAA	Forward CFIm25 primer. Used to amplify any CFIm25.
NC3752	tctagactcgagtcgaTCAGTTGTAAATAAAATTGAACCTG	Reverse CFIm25 primer. Used to amplify any CFIm25.
NC3597	GCAGGAATAGCTGGAGCCTGAGGAGGTTCAAA	Reverse#1 SOEing primer. Pair with NC3604 for first half of CFIm25-m1 (Y158A/Y160A).
NC3596	CAGGCTCCAGCTATTCCTGCACATATTACAAAGCC	Forward#2 SOEing primer. Pair with NC3752 for second half of CFIm25-m1(Y158A/Y160A).
NC3599	GCTCAATCTCTGAGGGAGACTAGAAATGATGGGTCC	Reverse#1 SOEing primer. Pair with NC3604 for first half of CFIm25-m2 (L218R).
NC3598	CTAGTCTCCCTCAGAGATTGAGCAGGTTCAATTTTATTTAC	Forward#2 SOEing primer. Pair with NC3752 for second half of CFIm25-m2 (L218R).
NC3601	TCATGCGCTGAAAACTGGCTGCAACAGAGCTGTCC	Reverse#1 SOEing primer. Pair with NC3604 for first half of CFIm25-m3 (R63S).
NC3600	CTCTGTTGCAGCCAGTTTTCAGCGCATGAGGGAAGA	Forward#2 SOEing primer. Pair with NC3752 for second half of CFIm25-m3 (R63S).
CFIm68 cloning
NC3753	TGACAAgaagcttggatccCGCATGGCGGACGGCGTGGACCA	Forward#1 CFIm68 SOEing. Pair with NC3839 for first half.
NC3839	TGGTCCCTCTCTCTTGATCG	Reverse#1 CFIm68 SOEing. Pair with NC3753 for first half.
NC3838	GCCAGTGCTGGTGATTATGG	Forward#2 CFIm68 SOEing. Pair with NC3754 for second half.
NC3754	tctagactcgagtcgaCTAACGATGACGATATTCGCGCTC	Reverse#2 CFIm68 SOEing. Pair with NC3838 for second half.
NC3888	ctagactcgagtcgaCTATGATCCAGAACCATAAGACTTGGACTC	Reverse CFIm68 delta RS domain. Pair with NC3753.
CFIm59 cloning
NC3755	AgaagcttggatccATGTCAGAAGGAGTGGACTTGA	Forward#1 CFIm59 SOEing. Pair with NC3841 for first half.
NC3841	ACTGGCCATTTGCTCGATTC	Reverse#1 CFIm59 SOEing. Pair with NC3755 for first half.
NC3840	ACAGTGGCCTGCGTAATAGA	Forward#2 CFIm59 SOEing. Pair with NC3756 for second half.
NC3756	tctagactcgagtcgaTCAGTGGTGCCGGTCCCGT	Reverse#2 CFIm59 SOEing. Pair with NC3840 for second half.
NC3889	ctagactcgagtcgaTCAGGAAGAGCTCCCACTGGCAC	Reverse CFIm59 delta RS domain. Pair with NC3755.
CRISPR gRNA cloning
NC2533	CACCGCTTCCACGAGGCGTTCATCG	sense CRISPR sgRNA-MAT2A
NC2534	AAACCGATGAACGCCTCGTGGAAGC	antisense CRISPR sgRNA-MAT2A
NC2978	caccgAAGAATTTCGATCTCCGCCC	Top-CRISPR sgRNA-MAT2A exon8 upstream of RI (pX458/9)
NC2979	aaacGGGCGGAGATCGAAATTCTTc	bottom-CRISPR sgrna-MAT2A exon 8 upstream of RI (pX458/9)
NC2980	caccgACTTGTATATTCCAGGGATC	Top-CRISPR sgRNA-MAT2A exon 9 downstream of RI (pX458/9)
NC2981	aaacGATCCCTGGAATATACAAGTc	bottom-CRISPR sgrna-MAT2A exon 8 downstream of RI (pX458/9)
NC3198	caccgTGTTCTACTTTCGAAGTTAA	Sense CRISPR sgRNA-Nontargeting
NC3199	aaacTTAACTTCGAAAGTAGAACAc	Antisense CRISPR sgRNA-Nontargeting
MAT2AΔDI donor plasmid cloning
NC2984	CGACCTGCGGCCTGGGGTCATTGTCAGGGATCTGGATCTGAAGAAGC	For-RHA donor plasmid ΔDI MAT2A (sgRNA muts and Gibson assembly overhang)
NC2985	GGCTAGgcggccgcGACAGCTGAAAGTGGAGAGA	Rev-RHA donor plasmid ΔDI MAT2A (NotI)
NC2982	AACTCGAggatccAGCAGTTGTGCCTGCGAAAT	For-LHA-Donor ΔDI MAT2A (BamHI)
NC2983	CTGACAATGACCCCAGGCCGCAGGTCGAAATTTTTCTTCACAATCTC	Rev-LHA-donor plasmid ΔDI MAT2A (sgRNA mutations)
NC1145	ACCTACgaattcGTCTCTTATGCTATTGGAGTTTC	Forward - MAT2A PCR for detained intron deletion
NC2537	gccctttccctcagagcttgaaggcttctctCtagcctacgccaacaagtctggggaaaaaaggc	Reverse - MAT2A PCR for detained intron deletion
β-MAT reporter construct variants cloning
NC3287	Tttaaaattacggtgctccatgg	Forward#1 β-MAT-UGUU>UGCU first fragment. To be used with NC3288
NC3288	AGTCTGGGGAAAAAAGGCTAgCACTTTCAATATTTAAGCTT	Reverse#1 β-MAT-UGUU>UGCU first fragment. To be used with NC3287
NC3289	AAGCTTAAATATTGAAAGTGcTAGCCTTTTTTCCCCAGACT	Forward#2 β-MAT-UGUU>UGCU second fragment. To be used with NC3290
NC3290	ACTTCTCTGTATGACATCACAAG	Reverse#2 β-MAT-UGUU>UGCU second fragment. To be used with NC3289
NC3346	gacactatagaatagggccctcgagATAGCGGCCGCCTTGGTAC	Flanking Reverse primer (on XhoI side)
NC3339	ggcccatcactttggcaaagaattcGTCTCTTATGCTATTGGAGTTTCTC	Flanking Forward primer (on EcoRI side)
NC3878	tacggacttgcatattccagGGATCTGGATC	Forward for MAT2A DI UGUA to UGCA. Pair with NC3346.
NC3879	CCAGATCCctggaatatgcaagtccgtaacttaatatg	Reverse for MAT2A DI UGUA to UGCA. Pair with NC3339.
NC3880	tacggactcgtatattccagGGATCTGGATC	Forward for MAT2A DI UGUA to CGUA. Pair with NC3346.
NC3881	CCAGATCCctggaatatacgagtccgtaacttaatatg	Reverse for MAT2A DI UGUA to CGUA. Pair with NC3339.
NC2935	CTGGCCCATCACTTTGGCAAAG	Forward for MAT2A UGUU between stop and hp1 to UGUA fragment 1. Pair with NC3346.
NC1747	TCAATATTTAAGCTTTTTGGGCAC	Reverse for MAT2A UGUU between stop and hp1 to UGUA fragment 1. Pair with NC3346.
NC3700	CCCAAAAAGCTTAAATATTGAAAGTGTAAGCCTTTTTTCC	Forward for MAT2A UGUU between stop and hp1 to UGUA fragment 2. Pair with NC3346.
NC3667	GAAGCCTTCAAGCTCTGAGGG	Forward for amplifying synthesized gene fragments for MAT2A 3’UTR last motif and 10/11 constructs. Pair with NC3668.
NC3668	GCATTTAGGTGACACTATAGAATAGGGC	Reverse for amplifying synthesized gene fragments for MAT2A 3’UTR last motif and 10/11 constructs. Pair with NC3667.
Northern blotting probe primers
NC2909	ACCACATGAAGCAGCACGAC	Forward GFP northern blotting probe
NC2946	CGCGTAATACGACTCACTATAGGGcttgtacagctcgtccatgc	Reverse GFP northern blotting probe (contains T7)
NC964	ATGAACGGACAGCTCAACGGC	Forward MAT2A northern blotting probe
NC965	TAATACGACTCACTATAGGGACTTGGCTGTAGGTGGTAGAT	Reverse MAT2A northern blotting probe
Label Transfer Assay Substrates (RNA synthesized by Sigma)
WT	5´-auugaaaguguuagccuuuuu-3´	Wild-type (UGUU) RNA used as substrate and competitor.
UGCU	5´-auugaaagugcuagccuuuuu-3´	UGCU RNA used as substrate and competitor.
UGUA	5´-auugaaaguguaagccuuuuu-3´	UGUA RNA used as substrate and competitor.
RNase H DNA Oligonucleotides
dT20	TTTTTTTTTTTTTTTTTTTT	dT20 primer (black) for MAT2A RNaseH mapping. Used in all RNaseH reactions.
NC1095	GCTCATTGGACCTGGTTTTG	Primer A (blue) for MAT2A RNaseH mapping
NC1125	gcggagatcgaaattcttct	Primer B (red) for MAT2A RNaseH mapping.
CRISPR Screen PCR Step 1 Primers
forward primer	tatcttgtggaaaggacga	Forward primer for PCR1 of CRISPR screen library prep
reverse primer	gagccaattcccactcctttc	Reverse primer for PCR1 of CRISPR screen library prep
CRISPR Screen PCR Step 2 Primers
P5 stagger 0nt	AATGATACGGCGACCACCGAGATCTACACTCTTTCCCTACACGACGCTCTTCCGATCTTTGTGGAAAGGACGAAACACCG		P5 primer used to amplify CRISPR screen in PCR2. Combined the eight stagger primers in equal molar ratio before use.
P5 stagger 1nt	AATGATACGGCGACCACCGAGATCTACACTCTTTCCCTACACGACGCTCTTCCGATCTCTTGTGGAAAGGACGAAACACCG
P5 stagger 2nt	AATGATACGGCGACCACCGAGATCTACACTCTTTCCCTACACGACGCTCTTCCGATCTGCTTGTGGAAAGGACGAAACACCG
P5 stagger 3nt	AATGATACGGCGACCACCGAGATCTACACTCTTTCCCTACACGACGCTCTTCCGATCTAGCTTGTGGAAAGGACGAAACACCG
P5 stagger 4nt	AATGATACGGCGACCACCGAGATCTACACTCTTTCCCTACACGACGCTCTTCCGATCTCAACTTGTGGAAAGGACGAAACACCG
P5 stagger 6nt	AATGATACGGCGACCACCGAGATCTACACTCTTTCCCTACACGACGCTCTTCCGATCTTGCACCTTGTGGAAAGGACGAAACACCG
P5 stagger 7nt	AATGATACGGCGACCACCGAGATCTACACTCTTTCCCTACACGACGCTCTTCCGATCTACGCAACTTGTGGAAAGGACGAAACACCG
P5 stagger 8nt	AATGATACGGCGACCACCGAGATCTACACTCTTTCCCTACACGACGCTCTTCCGATCTGAAGACCCTTGTGGAAAGGACGAAACACCG
P7 sequence C01	CAAGCAGAAGACGGCATACGAGATGCACGACCGTGACTGGAGTTCAGACGTGTGCTCTTCCGATCTCCAATTCCCACTCCTTTCAAGACCT		P7 primer used to amplify CRISPR screen in PCR2. A unique P7 barcode primer was used for each CRISPR screen sample.
P7 sequence C02	CAAGCAGAAGACGGCATACGAGATTACACTCCGTGACTGGAGTTCAGACGTGTGCTCTTCCGATCTCCAATTCCCACTCCTTTCAAGACCT
P7 sequence C03	CAAGCAGAAGACGGCATACGAGATCGGTCTAAGTGACTGGAGTTCAGACGTGTGCTCTTCCGATCTCCAATTCCCACTCCTTTCAAGACCT
P7 sequence C04	CAAGCAGAAGACGGCATACGAGATATGTTCGGGTGACTGGAGTTCAGACGTGTGCTCTTCCGATCTCCAATTCCCACTCCTTTCAAGACCT
P7 sequence C05	CAAGCAGAAGACGGCATACGAGATCGTGGACCGTGACTGGAGTTCAGACGTGTGCTCTTCCGATCTCCAATTCCCACTCCTTTCAAGACCT
P7 sequence C06	CAAGCAGAAGACGGCATACGAGATATTGAGCCGTGACTGGAGTTCAGACGTGTGCTCTTCCGATCTCCAATTCCCACTCCTTTCAAGACCT
P7 sequence C07	CAAGCAGAAGACGGCATACGAGATTAGTTCGGGTGACTGGAGTTCAGACGTGTGCTCTTCCGATCTCCAATTCCCACTCCTTTCAAGACCT
P7 sequence C08	CAAGCAGAAGACGGCATACGAGATCGGTGAGGGTGACTGGAGTTCAGACGTGTGCTCTTCCGATCTCCAATTCCCACTCCTTTCAAGACCT
P7 sequence C09	CAAGCAGAAGACGGCATACGAGATCGTGAGTTGTGACTGGAGTTCAGACGTGTGCTCTTCCGATCTCCAATTCCCACTCCTTTCAAGACCT
P7 sequence C10	CAAGCAGAAGACGGCATACGAGATATCAGATTGTGACTGGAGTTCAGACGTGTGCTCTTCCGATCTCCAATTCCCACTCCTTTCAAGACCT
Synthesized DNA for cloning (Synthesized by GeneWiz)
β-MAT-3´UTR-Last-Motif-UGCA	GAAGCCTTCAAGCTCTGAGGGAAAGGGCCCTCCTTCCTAAATTTTCCTGTCCTCTTTCAGCTCCTGACCAGTTGCAGTCACTCTAGTCAATGACATGAATTTTAGCTTTTGTGGGGGACCGTAAGTTGGGCTTGCTATTCTGTCCCTAGGTGTTTTGTTCACCATTATAATGAATTTAGTGAGCATAGGTGATCCATCTAACTGCCTAGAAACAACACTGCAGTAAATAATGCTTTGAAATTGAACCTTTGTGCCCTATCACCCAACGCTCCAAAGTCATAATTGCATTGACTTTCCCCACCAGATGCTGAAAATGTCCTTGTGATGTGCACGTAAAGTACTCGTAGTTCCACTTATAGCCTCTGTCTGGCAATGCCACAGCCCTGTCAGCATGAATTT…
β-MAT-3´UTR-10/11	GAAGCCTTCAAGCTCTGAGGGAAAGGGCCCTCCTTCCTAAATTTTCCTGTCCTCTTTCAGCTCCTGACCAGTTGCAGTCACTCTAGTCAATGACATGAATTTTAGCTTTTGTGGGGGACTGTAAGTTGGGCTTGCTATTCTGTCCCTAGGTGTTTTGTTCACCATTATAATGAATTTAGTGAGCATAGGTGATCCATGTAACTGCCTAGAAACAACACTGTAGTAAATAATGCTTTGAAATTGAACCTTTGTGCCCTATCACCCAACGCTCCAAAGTCATAATTGCATTGACTTTCCCCACCAGATGCTGAAAATGTCCTTGTGATGTGCACGTAAAGTACTTGTAGTTCCACTTATAGCCTCTGTCTGGCAATGCCACAGCCCTGTCAGCATGAATTT…
